# A pathway-informed mutual exclusivity framework to detect genetic interactions in pediatric cancer

**DOI:** 10.1101/2025.07.14.664743

**Authors:** Anastasia Spinou, Richard Gremmen, Jarno Drost, Patrick Kemmeren

## Abstract

**Background:** The exponential increase of sequenced cancer genomes has enabled the in-silico study of genetic interactions in tumors across many cancer types - particularly synthetic lethality, where two gene alterations lead to cell death - and identify new candidate therapeutic targets. This rise is primarily present in adult cancer, while in-silico investigation of genetic interactions remains challenging in pediatric cancer especially in tumors of low incidence. Consequently, this underscores the need for specialized approaches to advance our understanding of genetic interactions in pediatric oncology.

**Methods:** Here, we present the pathway-informed genetic interaction framework (PIGI) that employs mutual exclusivity and co-occurrence testing and leverages biological pathways to infer candidate genetic interactions. Pathways facilitate the detection of hidden biology by grouping genes in functional units, as well as alleviate key confounders of these analyses: pathway epistasis and cancer subtypes - thereby highlighting genes of greater interest.

**Results:** PIGI detected candidate genetic interactions by assessing pathway mutual exclusivity and co-occurrence in two primary pediatric cancer datasets, DKFZ and TARGET. PIGI detected, from high significance pathway relationships, 35 mutually exclusive and 2 co-occurring mutated gene pairs. The already known ME gene pair of TP53-DROSHA is detected in the much smaller collection of the DKFZ Wilms tumors. Over half of the identified gene pairs represent new discoveries that have not been previously described in the literature. Four of them could be promising candidates for synthetic lethal genetic interactions.

**Conclusion:** These findings highlight the benefits of genetic interactions inference by exploring a different aspect of pediatric cancer data through pathways and propose new gene pairs for follow-up synthetic lethality experimentation.
