## Supplementary Table 3 for "A pathway-informed mutual exclusivity framework to detect genetic interactions in pediatric cancer"

### Sheet: Table 3
gene1	gene2	come	in.same.pathway	gene1.symbol	uniprot.id1	gene2.symbol	uniprot.id2	gene1.mf	gene2.mf	min.mf	max.mf	in.Daub.2021	times.found.in.map	WMW.pval	ct
ENSG00000141510	ENSG00000185920	ME	FALSE	TP53	P04637	PTCH1	Q13635	3	14	3	14	-	3	0.569117647058823	dkfz_MB-SHH
ENSG00000128602	ENSG00000141510	ME	FALSE	SMO	Q99835	TP53	P04637	4	3	3	4	-	3	1	dkfz_MB-SHH
ENSG00000128191	ENSG00000141510	ME	FALSE	DGCR8	Q8WYQ5	TP53	P04637	5	4	4	5	-	1	0.761904761904762	dkfz_WT
ENSG00000113360	ENSG00000141510	ME	FALSE	DROSHA	Q9NRR4	TP53	P04637	5	4	4	5	ME-known	1	1	dkfz_WT
ENSG00000133703	ENSG00000181163	ME	FALSE	KRAS	P01116	NPM1	P06748	17	8	8	17	-	1	0.966892725885861	target_AML
ENSG00000181163	ENSG00000213281	ME	FALSE	NPM1	P06748	NRAS	P01111	8	37	8	37	-	1	0.820530945969044	target_AML
ENSG00000141510	ENSG00000213281	ME	FALSE	TP53	P04637	NRAS	P01111	22	104	22	104	-	63	0.088398256876874	target_B-ALL
ENSG00000149311	ENSG00000213281	ME	FALSE	ATM	Q13315	NRAS	P01111	5	104	5	104	-	20	0.0964788390343201	target_B-ALL
ENSG00000133703	ENSG00000149311	ME	FALSE	KRAS	P01116	ATM	Q13315	96	5	5	96	-	22	0.118632483574831	target_B-ALL
ENSG00000077782	ENSG00000149311	ME	FALSE	FGFR1	P11362	ATM	Q13315	9	5	5	9	-	12	0.822177822177822	target_B-ALL
ENSG00000141510	ENSG00000157764	ME	FALSE	TP53	P04637	BRAF	P15056	22	5	5	22	-	11	0.305834262356001	target_B-ALL
ENSG00000141510	ENSG00000196712	ME	FALSE	TP53	P04637	NF1	P21359	22	7	7	22	-	9	0.606681274747242	target_B-ALL
ENSG00000122025	ENSG00000149311	ME	FALSE	FLT3	P36888	ATM	Q13315	40	5	5	40	-	5	0.259552825066155	target_B-ALL
ENSG00000096968	ENSG00000149311	ME	FALSE	JAK2	O60674	ATM	Q13315	34	5	5	34	-	16	0.232952443478759	target_B-ALL
ENSG00000149311	ENSG00000162434	ME	FALSE	ATM	Q13315	JAK1	P23458	5	9	5	9	-	9	0.583416583416583	target_B-ALL
ENSG00000149311	ENSG00000157764	ME	FALSE	ATM	Q13315	BRAF	P15056	5	5	5	5	-	2	0.753968253968254	target_B-ALL
ENSG00000149311	ENSG00000196712	ME	FALSE	ATM	Q13315	NF1	P21359	5	7	5	7	-	2	0.138888888888889	target_B-ALL
ENSG00000005339	ENSG00000096968	ME	FALSE	CREBBP	Q92793	JAK2	O60674	22	34	22	34	-	38	0.533890155566727	target_B-ALL
ENSG00000005339	ENSG00000162434	ME	FALSE	CREBBP	Q92793	JAK1	P23458	22	9	9	22	-	28	1	target_B-ALL
ENSG00000096968	ENSG00000100393	ME	FALSE	JAK2	O60674	EP300	Q09472	34	7	7	34	-	43	0.545427930151936	target_B-ALL
ENSG00000100393	ENSG00000162434	ME	FALSE	EP300	Q09472	JAK1	P23458	7	9	7	9	-	29	0.622902097902098	target_B-ALL
ENSG00000177565	ENSG00000179295	ME	FALSE	TBL1XR1	Q9BZK7	PTPN11	Q06124	7	30	7	30	-	17	0.724855839538003	target_B-ALL
ENSG00000141510	ENSG00000177565	ME	FALSE	TP53	P04637	TBL1XR1	Q9BZK7	22	7	7	22	-	18	0.428751649816118	target_B-ALL
ENSG00000096968	ENSG00000177565	ME	FALSE	JAK2	O60674	TBL1XR1	Q9BZK7	34	7	7	34	-	24	0.753085231968415	target_B-ALL
ENSG00000162434	ENSG00000177565	ME	FALSE	JAK1	P23458	TBL1XR1	Q9BZK7	9	7	7	9	-	19	0.738374125874126	target_B-ALL
ENSG00000141027	ENSG00000179295	ME	FALSE	NCOR1	O75376	PTPN11	Q06124	6	30	6	30	-	19	0.098235848591636	target_B-ALL
ENSG00000141027	ENSG00000141510	ME	FALSE	NCOR1	O75376	TP53	P04637	6	22	6	22	-	19	0.205749323140627	target_B-ALL
ENSG00000141027	ENSG00000162434	ME	FALSE	NCOR1	O75376	JAK1	P23458	6	9	6	9	-	20	0.0819180819180819	target_B-ALL
ENSG00000149311	ENSG00000152822	ME	FALSE	ATM	Q13315	GRM1	Q13255	5	5	5	5	-	5	0.357142857142857	target_B-ALL
ENSG00000141200	ENSG00000141510	ME	FALSE	KIF2B	Q8N4N8	TP53	P04637	5	22	5	22	-	7	0.416276477146042	target_B-ALL
ENSG00000138778	ENSG00000141510	ME	FALSE	CENPE	Q02224	TP53	P04637	5	22	5	22	-	7	0.158169205995293	target_B-ALL
ENSG00000100393	ENSG00000152822	ME	FALSE	EP300	Q09472	GRM1	Q13255	7	5	5	7	-	3	0.154040404040404	target_B-ALL
ENSG00000096968	ENSG00000169554	ME	FALSE	JAK2	O60674	ZEB2	O60315	34	10	10	34	-	8	0.466755720838176	target_B-ALL
ENSG00000102974	ENSG00000179295	ME	FALSE	CTCF	P49711	PTPN11	Q06124	7	30	7	30	-	1	0.886535750862127	target_B-ALL
ENSG00000133703	ENSG00000167548	ME	FALSE	KRAS	P01116	KMT2D	O14686	96	10	10	96	-	2	0.335156811587902	target_B-ALL
ENSG00000102974	ENSG00000133703	ME	FALSE	CTCF	P49711	KRAS	P01116	7	96	7	96	-	1	0.532886955537845	target_B-ALL
ENSG00000096968	ENSG00000167548	ME	FALSE	JAK2	O60674	KMT2D	O14686	34	10	10	34	-	9	0.401057711085475	target_B-ALL
ENSG00000055609	ENSG00000096968	ME	FALSE	KMT2C	Q8NEZ4	JAK2	O60674	5	34	5	34	-	8	0.056162582478372	target_B-ALL
ENSG00000096968	ENSG00000102974	ME	FALSE	JAK2	O60674	CTCF	P49711	34	7	7	34	-	3	0.28392985658711	target_B-ALL
ENSG00000162434	ENSG00000167548	ME	FALSE	JAK1	P23458	KMT2D	O14686	9	10	9	10	-	7	0.952748489900193	target_B-ALL
ENSG00000055609	ENSG00000162434	ME	FALSE	KMT2C	Q8NEZ4	JAK1	P23458	5	9	5	9	-	6	0.146853146853147	target_B-ALL
ENSG00000102974	ENSG00000162434	ME	FALSE	CTCF	P49711	JAK1	P23458	7	9	7	9	-	2	0.519493006993007	target_B-ALL
ENSG00000005339	ENSG00000147459	ME	FALSE	CREBBP	Q92793	DOCK5	Q9H7D0	22	6	6	22	-	1	0.484570260657217	target_B-ALL
ENSG00000147459	ENSG00000149311	ME	FALSE	DOCK5	Q9H7D0	ATM	Q13315	6	5	5	6	-	2	0.753246753246753	target_B-ALL
ENSG00000167548	ENSG00000196914	ME	FALSE	KMT2D	O14686	ARHGEF12	Q9NZN5	10	5	5	10	-	2	0.837495837495837	target_B-ALL
ENSG00000005339	ENSG00000196914	ME	FALSE	CREBBP	Q92793	ARHGEF12	Q9NZN5	22	5	5	22	-	2	0.750204384986993	target_B-ALL
ENSG00000196367	ENSG00000196914	ME	FALSE	TRRAP	Q9Y4A5	ARHGEF12	Q9NZN5	6	5	5	6	-	1	0.627705627705627	target_B-ALL
ENSG00000100393	ENSG00000196914	ME	FALSE	EP300	Q09472	ARHGEF12	Q9NZN5	7	5	5	7	-	2	0.40530303030303	target_B-ALL
ENSG00000138448	ENSG00000196367	ME	FALSE	ITGAV	P06756	TRRAP	Q9Y4A5	5	6	5	6	-	1	0.132034632034632	target_B-ALL
ENSG00000096968	ENSG00000198216	ME	FALSE	JAK2	O60674	CACNA1E	Q15878	34	5	5	34	-	4	0.268870374133532	target_B-ALL
ENSG00000162434	ENSG00000198216	ME	FALSE	JAK1	P23458	CACNA1E	Q15878	9	5	5	9	-	3	0.606393606393607	target_B-ALL
ENSG00000005339	ENSG00000122025	ME	FALSE	CREBBP	Q92793	FLT3	P36888	22	40	22	40	-	7	0.457495805578496	target_B-ALL
ENSG00000005339	ENSG00000157764	ME	FALSE	CREBBP	Q92793	BRAF	P15056	22	5	5	22	-	6	0.965613774309426	target_B-ALL
ENSG00000005339	ENSG00000196712	ME	FALSE	CREBBP	Q92793	NF1	P21359	22	7	7	22	-	4	0.201226309921962	target_B-ALL
ENSG00000126261	ENSG00000213281	ME	FALSE	UBA2	Q9UBT2	NRAS	P01111	9	104	9	104	-	1	0.185839779231389	target_B-ALL
ENSG00000126261	ENSG00000179295	ME	FALSE	UBA2	Q9UBT2	PTPN11	Q06124	9	30	9	30	-	1	0.145778839427097	target_B-ALL
ENSG00000126261	ENSG00000133703	ME	FALSE	UBA2	Q9UBT2	KRAS	P01116	9	96	9	96	-	1	0.266063062835651	target_B-ALL
ENSG00000122025	ENSG00000126261	ME	FALSE	FLT3	P36888	UBA2	Q9UBT2	40	9	9	40	-	1	0.354821722570233	target_B-ALL
ENSG00000077782	ENSG00000126261	ME	FALSE	FGFR1	P11362	UBA2	Q9UBT2	9	9	9	9	-	1	0.87972027972028	target_B-ALL
ENSG00000096968	ENSG00000126261	ME	FALSE	JAK2	O60674	UBA2	Q9UBT2	34	9	9	34	-	1	0.289835352139439	target_B-ALL
ENSG00000126261	ENSG00000162434	ME	FALSE	UBA2	Q9UBT2	JAK1	P23458	9	9	9	9	-	1	0.913492389962978	target_B-ALL
ENSG00000126261	ENSG00000157764	ME	FALSE	UBA2	Q9UBT2	BRAF	P15056	9	5	5	9	-	1	0.823176823176823	target_B-ALL
ENSG00000126261	ENSG00000196712	ME	FALSE	UBA2	Q9UBT2	NF1	P21359	9	7	7	9	-	1	0.393968531468531	target_B-ALL
ENSG00000100393	ENSG00000122025	ME	FALSE	EP300	Q09472	FLT3	P36888	7	40	7	40	-	8	0.889461912809551	target_B-ALL
ENSG00000100393	ENSG00000196712	ME	FALSE	EP300	Q09472	NF1	P21359	7	7	7	7	-	4	0.577505827505828	target_B-ALL
ENSG00000005339	ENSG00000186340	ME	FALSE	CREBBP	Q92793	THBS2	P35442	22	6	6	22	-	4	0.178714763497372	target_B-ALL
ENSG00000149311	ENSG00000186340	ME	FALSE	ATM	Q13315	THBS2	P35442	5	6	5	6	-	1	0.398268398268398	target_B-ALL
ENSG00000096968	ENSG00000111642	ME	FALSE	JAK2	O60674	CHD4	Q14839	34	9	9	34	-	6	0.214890403414749	target_B-ALL
ENSG00000111642	ENSG00000162434	ME	FALSE	CHD4	Q14839	JAK1	P23458	9	9	9	9	-	4	0.328259975318799	target_B-ALL
ENSG00000162434	ENSG00000169554	ME	FALSE	JAK1	P23458	ZEB2	O60315	9	10	9	10	-	3	0.984390222780316	target_B-ALL
ENSG00000169554	ENSG00000179295	ME	FALSE	ZEB2	O60315	PTPN11	Q06124	10	30	10	30	-	2	0.20527599699676	target_B-ALL
ENSG00000141510	ENSG00000151150	ME	FALSE	TP53	P04637	ANK3	Q12955	22	5	5	22	-	8	0.528985507246377	target_B-ALL
ENSG00000138448	ENSG00000149311	ME	FALSE	ITGAV	P06756	ATM	Q13315	5	5	5	5	-	5	0.0555555555555556	target_B-ALL
ENSG00000141510	ENSG00000196569	ME	FALSE	TP53	P04637	LAMA2	P24043	22	5	5	22	-	4	0.574631487674966	target_B-ALL
ENSG00000050555	ENSG00000141510	ME	FALSE	LAMC3	Q9Y6N6	TP53	P04637	5	22	5	22	-	4	0.132094636442462	target_B-ALL
ENSG00000005339	ENSG00000196569	ME	FALSE	CREBBP	Q92793	LAMA2	P24043	22	5	5	22	-	3	1	target_B-ALL
ENSG00000005339	ENSG00000050555	ME	FALSE	CREBBP	Q92793	LAMC3	Q9Y6N6	22	5	5	22	-	3	0.796977579586275	target_B-ALL
ENSG00000005339	ENSG00000110395	ME	FALSE	CREBBP	Q92793	CBL	P22681	22	6	6	22	-	14	0.449246164463556	target_B-ALL
ENSG00000149311	ENSG00000196569	ME	FALSE	ATM	Q13315	LAMA2	P24043	5	5	5	5	-	2	0.849206349206349	target_B-ALL
ENSG00000050555	ENSG00000149311	ME	FALSE	LAMC3	Q9Y6N6	ATM	Q13315	5	5	5	5	-	2	0.412698412698413	target_B-ALL
ENSG00000110395	ENSG00000149311	ME	FALSE	CBL	P22681	ATM	Q13315	6	5	5	6	-	5	0.961038961038961	target_B-ALL
ENSG00000109685	ENSG00000196914	ME	FALSE	WHSC1	O96028	ARHGEF12	Q9NZN5	23	5	5	23	-	6	0.103581603581604	target_B-ALL
ENSG00000171681	ENSG00000196914	ME	FALSE	ATF7IP	Q6VMQ6	ARHGEF12	Q9NZN5	5	5	5	5	-	1	0.380952380952381	target_B-ALL
ENSG00000104885	ENSG00000196914	ME	FALSE	DOT1L	Q8TEK3	ARHGEF12	Q9NZN5	5	5	5	5	-	1	0.793650793650793	target_B-ALL
ENSG00000055609	ENSG00000196914	ME	FALSE	KMT2C	Q8NEZ4	ARHGEF12	Q9NZN5	5	5	5	5	-	1	0.30952380952381	target_B-ALL
ENSG00000181555	ENSG00000196914	ME	FALSE	SETD2	Q9BYW2	ARHGEF12	Q9NZN5	18	5	5	18	-	1	0.988855538054623	target_B-ALL
ENSG00000196914	ENSG00000272333	ME	FALSE	ARHGEF12	Q9NZN5	KMT2B	Q9UMN6	5	20	5	20	-	1	0.164012798795408	target_B-ALL
ENSG00000100393	ENSG00000196569	ME	FALSE	EP300	Q09472	LAMA2	P24043	7	5	5	7	-	3	0.95959595959596	target_B-ALL
ENSG00000050555	ENSG00000100393	ME	FALSE	LAMC3	Q9Y6N6	EP300	Q09472	5	7	5	7	-	3	0.607323232323232	target_B-ALL
ENSG00000149311	ENSG00000151150	ME	FALSE	ATM	Q13315	ANK3	Q12955	5	5	5	5	-	4	0.380952380952381	target_B-ALL
ENSG00000005339	ENSG00000151150	ME	FALSE	CREBBP	Q92793	ANK3	Q12955	22	5	5	22	-	3	0.683475783475784	target_B-ALL
ENSG00000151150	ENSG00000177565	ME	FALSE	ANK3	Q12955	TBL1XR1	Q9BZK7	5	7	5	7	-	3	0.964646464646465	target_B-ALL
ENSG00000141027	ENSG00000151150	ME	FALSE	NCOR1	O75376	ANK3	Q12955	6	5	5	6	-	3	0.149350649350649	target_B-ALL
ENSG00000133703	ENSG00000177565	ME	FALSE	KRAS	P01116	TBL1XR1	Q9BZK7	96	7	7	96	-	13	1	target_B-ALL
ENSG00000149311	ENSG00000155657	ME	FALSE	ATM	Q13315	TTN	Q8WZ42	5	36	5	36	-	4	1	target_B-ALL
ENSG00000149311	ENSG00000169851	ME	FALSE	ATM	Q13315	PCDH7	O60245	5	6	5	6	-	6	0.305194805194805	target_B-ALL
ENSG00000122025	ENSG00000167548	ME	FALSE	FLT3	P36888	KMT2D	O14686	40	10	10	40	-	1	0.490847306561988	target_B-ALL
ENSG00000055609	ENSG00000122025	ME	FALSE	KMT2C	Q8NEZ4	FLT3	P36888	5	40	5	40	-	1	0.065158513258343	target_B-ALL
ENSG00000122025	ENSG00000272333	ME	FALSE	FLT3	P36888	KMT2B	Q9UMN6	40	20	20	40	-	1	0.654094963071362	target_B-ALL
ENSG00000141510	ENSG00000272333	ME	FALSE	TP53	P04637	KMT2B	Q9UMN6	22	20	20	22	-	3	0.233843526116194	target_B-ALL
ENSG00000077782	ENSG00000167548	ME	FALSE	FGFR1	P11362	KMT2D	O14686	9	10	9	10	-	2	0.704442616207322	target_B-ALL
ENSG00000055609	ENSG00000077782	ME	FALSE	KMT2C	Q8NEZ4	FGFR1	P11362	5	9	5	9	-	1	0.274225774225774	target_B-ALL
ENSG00000111642	ENSG00000167548	ME	FALSE	CHD4	Q14839	KMT2D	O14686	9	10	9	10	-	1	0.149353742232999	target_B-ALL
ENSG00000111642	ENSG00000272333	ME	FALSE	CHD4	Q14839	KMT2B	Q9UMN6	9	20	9	20	-	1	0.491039295537047	target_B-ALL
ENSG00000005339	ENSG00000109685	ME	FALSE	CREBBP	Q92793	WHSC1	O96028	22	23	22	23	-	2	0.0846483490241444	target_B-ALL
ENSG00000100393	ENSG00000109685	ME	FALSE	EP300	Q09472	WHSC1	O96028	7	23	7	23	-	2	0.637953138815208	target_B-ALL
ENSG00000109685	ENSG00000177565	ME	FALSE	WHSC1	O96028	TBL1XR1	Q9BZK7	23	7	7	23	-	2	0.639067197170646	target_B-ALL
ENSG00000149311	ENSG00000177565	ME	FALSE	ATM	Q13315	TBL1XR1	Q9BZK7	5	7	5	7	-	5	0.19949494949495	target_B-ALL
ENSG00000109685	ENSG00000141027	ME	FALSE	WHSC1	O96028	NCOR1	O75376	23	6	6	23	-	2	0.185122731674456	target_B-ALL
ENSG00000141027	ENSG00000149311	ME	FALSE	NCOR1	O75376	ATM	Q13315	6	5	5	6	-	5	0.0692640692640693	target_B-ALL
ENSG00000005339	ENSG00000141200	ME	FALSE	CREBBP	Q92793	KIF2B	Q8N4N8	22	5	5	22	-	11	0.512238325281803	target_B-ALL
ENSG00000141200	ENSG00000177565	ME	FALSE	KIF2B	Q8N4N8	TBL1XR1	Q9BZK7	5	7	5	7	-	6	1	target_B-ALL
ENSG00000005339	ENSG00000138778	ME	FALSE	CREBBP	Q92793	CENPE	Q02224	22	5	5	22	-	11	0.86634460547504	target_B-ALL
ENSG00000138778	ENSG00000177565	ME	FALSE	CENPE	Q02224	TBL1XR1	Q9BZK7	5	7	5	7	-	6	0.566919191919192	target_B-ALL
ENSG00000111252	ENSG00000141510	ME	FALSE	SH2B3	Q9UQQ2	TP53	P04637	5	22	5	22	-	3	0.189755976712498	target_B-ALL
ENSG00000005339	ENSG00000111252	ME	FALSE	CREBBP	Q92793	SH2B3	Q9UQQ2	22	5	5	22	-	2	0.915062554192989	target_B-ALL
ENSG00000100393	ENSG00000111252	ME	FALSE	EP300	Q09472	SH2B3	Q9UQQ2	7	5	5	7	-	2	0.830808080808081	target_B-ALL
ENSG00000130508	ENSG00000141510	ME	FALSE	PXDN	Q92626	TP53	P04637	5	22	5	22	-	2	0.729121763904372	target_B-ALL
ENSG00000109685	ENSG00000130508	ME	FALSE	WHSC1	O96028	PXDN	Q92626	23	5	5	23	-	2	0.693152218152218	target_B-ALL
ENSG00000149311	ENSG00000151914	ME	FALSE	ATM	Q13315	DST	Q03001	5	13	5	13	-	2	0.717787114845938	target_B-ALL
ENSG00000130508	ENSG00000149311	ME	FALSE	PXDN	Q92626	ATM	Q13315	5	5	5	5	-	2	0.650793650793651	target_B-ALL
ENSG00000109685	ENSG00000151150	ME	FALSE	WHSC1	O96028	ANK3	Q12955	23	5	5	23	-	2	0.50999185999186	target_B-ALL
ENSG00000141200	ENSG00000149311	ME	FALSE	KIF2B	Q8N4N8	ATM	Q13315	5	5	5	5	-	2	0.238095238095238	target_B-ALL
ENSG00000138778	ENSG00000149311	ME	FALSE	CENPE	Q02224	ATM	Q13315	5	5	5	5	-	2	0.682539682539682	target_B-ALL
ENSG00000144406	ENSG00000167548	ME	FALSE	UNC80	Q8N2C7	KMT2D	O14686	9	10	9	10	-	2	0.733085799649267	target_B-ALL
ENSG00000055609	ENSG00000144406	ME	FALSE	KMT2C	Q8NEZ4	UNC80	Q8N2C7	5	9	5	9	-	2	0.123876123876124	target_B-ALL
ENSG00000144406	ENSG00000272333	ME	FALSE	UNC80	Q8N2C7	KMT2B	Q9UMN6	9	20	9	20	-	2	0.420636834429938	target_B-ALL
ENSG00000167548	ENSG00000198626	ME	FALSE	KMT2D	O14686	RYR2	Q92736	10	14	10	14	-	2	0.828931052346047	target_B-ALL
ENSG00000055609	ENSG00000198626	ME	FALSE	KMT2C	Q8NEZ4	RYR2	Q92736	5	14	5	14	-	2	0.26530787753698	target_B-ALL
ENSG00000198626	ENSG00000272333	ME	FALSE	RYR2	Q92736	KMT2B	Q9UMN6	14	20	14	20	-	2	0.0837112458376067	target_B-ALL
ENSG00000167548	ENSG00000196218	ME	FALSE	KMT2D	O14686	RYR1	P21817	10	5	5	10	-	2	0.385614385614386	target_B-ALL
ENSG00000055609	ENSG00000196218	ME	FALSE	KMT2C	Q8NEZ4	RYR1	P21817	5	5	5	5	-	2	0.150793650793651	target_B-ALL
ENSG00000196218	ENSG00000272333	ME	FALSE	RYR1	P21817	KMT2B	Q9UMN6	5	20	5	20	-	2	0.433069828722003	target_B-ALL
ENSG00000141200	ENSG00000169554	ME	FALSE	KIF2B	Q8N4N8	ZEB2	O60315	5	10	5	10	-	3	0.612387612387613	target_B-ALL
ENSG00000138778	ENSG00000169554	ME	FALSE	CENPE	Q02224	ZEB2	O60315	5	10	5	10	-	3	1	target_B-ALL
ENSG00000111252	ENSG00000149311	ME	FALSE	SH2B3	Q9UQQ2	ATM	Q13315	5	5	5	5	-	2	0.849206349206349	target_B-ALL
ENSG00000177565	ENSG00000196914	ME	FALSE	TBL1XR1	Q9BZK7	ARHGEF12	Q9NZN5	7	5	5	7	-	1	0.558080808080808	target_B-ALL
ENSG00000141027	ENSG00000196914	ME	FALSE	NCOR1	O75376	ARHGEF12	Q9NZN5	6	5	5	6	-	1	0.0649350649350649	target_B-ALL
ENSG00000141510	ENSG00000152518	ME	FALSE	TP53	P04637	ZFP36L2	P47974	22	6	6	22	-	1	0.520910973084886	target_B-ALL
ENSG00000096968	ENSG00000152518	ME	FALSE	JAK2	O60674	ZFP36L2	P47974	34	6	6	34	-	1	0.0659843475632949	target_B-ALL
ENSG00000152518	ENSG00000162434	ME	FALSE	ZFP36L2	P47974	JAK1	P23458	6	9	6	9	-	1	0.0915084915084915	target_B-ALL
ENSG00000005339	ENSG00000152822	ME	FALSE	CREBBP	Q92793	GRM1	Q13255	22	5	5	22	-	2	0.148532144184318	target_B-ALL
ENSG00000110395	ENSG00000177565	ME	FALSE	CBL	P22681	TBL1XR1	Q9BZK7	6	7	6	7	-	3	0.391025641025641	target_B-ALL
ENSG00000141027	ENSG00000141200	ME	FALSE	NCOR1	O75376	KIF2B	Q8N4N8	6	5	5	6	-	5	0.170995670995671	target_B-ALL
ENSG00000138778	ENSG00000141027	ME	FALSE	CENPE	Q02224	NCOR1	O75376	5	6	5	6	-	5	0.112554112554113	target_B-ALL
ENSG00000141510	ENSG00000196914	ME	FALSE	TP53	P04637	ARHGEF12	Q9NZN5	22	5	5	22	-	4	0.0666418927288492	target_B-ALL
ENSG00000149311	ENSG00000196914	ME	FALSE	ATM	Q13315	ARHGEF12	Q9NZN5	5	5	5	5	-	5	0.849206349206349	target_B-ALL
ENSG00000066933	ENSG00000149311	ME	FALSE	MYO9A	B2RTY4	ATM	Q13315	5	5	5	5	-	2	0.579365079365079	target_B-ALL
ENSG00000096968	ENSG00000139220	ME	FALSE	JAK2	O60674	PPFIA2	O75334	34	5	5	34	-	1	0.070251859725544	target_B-ALL
ENSG00000096696	ENSG00000141510	ME	FALSE	DSP	P15924	TP53	P04637	5	22	5	22	-	2	0.940666418927288	target_B-ALL
ENSG00000096696	ENSG00000109685	ME	FALSE	DSP	P15924	WHSC1	O96028	5	23	5	23	-	1	0.872476597476597	target_B-ALL
ENSG00000152822	ENSG00000169855	ME	FALSE	GRM1	Q13255	ROBO1	Q9Y6N7	5	5	5	5	-	1	0.111111111111111	target_B-ALL
ENSG00000177565	ENSG00000213281	ME	FALSE	TBL1XR1	Q9BZK7	NRAS	P01111	7	104	7	104	-	7	0.985450490927101	target_B-ALL
ENSG00000124486	ENSG00000126261	ME	FALSE	USP9X	Q93008	UBA2	Q9UBT2	10	9	9	10	-	1	0.0975773452553639	target_B-ALL
ENSG00000124486	ENSG00000196914	ME	FALSE	USP9X	Q93008	ARHGEF12	Q9NZN5	10	5	5	10	-	1	0.0692640692640693	target_B-ALL
ENSG00000104885	ENSG00000141510	ME	FALSE	DOT1L	Q8TEK3	TP53	P04637	5	22	5	22	-	1	0.167025888765019	target_B-ALL
ENSG00000096968	ENSG00000109685	ME	FALSE	JAK2	O60674	WHSC1	O96028	34	23	23	34	-	3	0.137352390111693	target_B-ALL
ENSG00000096968	ENSG00000171681	ME	FALSE	JAK2	O60674	ATF7IP	Q6VMQ6	34	5	5	34	-	1	0.0814023971918709	target_B-ALL
ENSG00000096968	ENSG00000104885	ME	FALSE	JAK2	O60674	DOT1L	Q8TEK3	34	5	5	34	-	1	0.664323664323664	target_B-ALL
ENSG00000096968	ENSG00000181555	ME	FALSE	JAK2	O60674	SETD2	Q9BYW2	34	18	18	34	-	1	0.183646560306972	target_B-ALL
ENSG00000096968	ENSG00000272333	ME	FALSE	JAK2	O60674	KMT2B	Q9UMN6	34	20	20	34	-	5	0.466859729286955	target_B-ALL
ENSG00000109685	ENSG00000162434	ME	FALSE	WHSC1	O96028	JAK1	P23458	23	9	9	23	-	3	0.171714547502924	target_B-ALL
ENSG00000162434	ENSG00000171681	ME	FALSE	JAK1	P23458	ATF7IP	Q6VMQ6	9	5	5	9	-	1	0.17982017982018	target_B-ALL
ENSG00000104885	ENSG00000162434	ME	FALSE	DOT1L	Q8TEK3	JAK1	P23458	5	9	5	9	-	1	0.824175824175824	target_B-ALL
ENSG00000162434	ENSG00000181555	ME	FALSE	JAK1	P23458	SETD2	Q9BYW2	9	18	9	18	-	1	0.639690408752193	target_B-ALL
ENSG00000162434	ENSG00000272333	ME	FALSE	JAK1	P23458	KMT2B	Q9UMN6	9	20	9	20	-	4	0.537057844704021	target_B-ALL
ENSG00000096968	ENSG00000168685	ME	FALSE	JAK2	O60674	IL7R	P16871	34	5	5	34	-	2	0.429613534876693	target_B-ALL
ENSG00000005339	ENSG00000140470	ME	FALSE	CREBBP	Q92793	ADAMTS17	Q8TE56	22	6	6	22	-	1	0.945153156022721	target_B-ALL
ENSG00000005339	ENSG00000163638	ME	FALSE	CREBBP	Q92793	ADAMTS9	Q9P2N4	22	5	5	22	-	1	0.47344233865973	target_B-ALL
ENSG00000140470	ENSG00000177565	ME	FALSE	ADAMTS17	Q8TE56	TBL1XR1	Q9BZK7	6	7	6	7	-	1	0.835664335664336	target_B-ALL
ENSG00000177565	ENSG00000181143	ME	FALSE	TBL1XR1	Q9BZK7	MUC16	Q8WXI7	7	12	7	12	-	1	1	target_B-ALL
ENSG00000169876	ENSG00000177565	ME	FALSE	MUC17	Q685J3	TBL1XR1	Q9BZK7	12	7	7	12	-	1	0.215249662618084	target_B-ALL
ENSG00000177565	ENSG00000186340	ME	FALSE	TBL1XR1	Q9BZK7	THBS2	P35442	7	6	6	7	-	2	0.234265734265734	target_B-ALL
ENSG00000163638	ENSG00000177565	ME	FALSE	ADAMTS9	Q9P2N4	TBL1XR1	Q9BZK7	5	7	5	7	-	1	0.967171717171717	target_B-ALL
ENSG00000140470	ENSG00000141027	ME	FALSE	ADAMTS17	Q8TE56	NCOR1	O75376	6	6	6	6	-	1	0.177489177489178	target_B-ALL
ENSG00000141027	ENSG00000186340	ME	FALSE	NCOR1	O75376	THBS2	P35442	6	6	6	6	-	2	0.162337662337662	target_B-ALL
ENSG00000141027	ENSG00000163638	ME	FALSE	NCOR1	O75376	ADAMTS9	Q9P2N4	6	5	5	6	-	1	0.112554112554113	target_B-ALL
ENSG00000179295	ENSG00000198216	ME	FALSE	PTPN11	Q06124	CACNA1E	Q15878	30	5	5	30	-	1	0.052009660169053	target_B-ALL
ENSG00000077782	ENSG00000177565	ME	FALSE	FGFR1	P11362	TBL1XR1	Q9BZK7	9	7	7	9	-	4	0.310926573426573	target_B-ALL
ENSG00000005339	ENSG00000163092	ME	FALSE	CREBBP	Q92793	XIRP2	A4UGR9	22	6	6	22	-	1	0.554751287359983	target_B-ALL
ENSG00000005339	ENSG00000186472	ME	FALSE	CREBBP	Q92793	PCLO	Q9Y6V0	22	6	6	22	-	1	0.731987577639752	target_B-ALL
ENSG00000091536	ENSG00000100393	ME	FALSE	MYO15A	Q9UKN7	EP300	Q09472	6	7	6	7	-	1	0.123543123543124	target_B-ALL
ENSG00000100393	ENSG00000163092	ME	FALSE	EP300	Q09472	XIRP2	A4UGR9	7	6	6	7	-	1	0.420745920745921	target_B-ALL
ENSG00000100393	ENSG00000186472	ME	FALSE	EP300	Q09472	PCLO	Q9Y6V0	7	6	6	7	-	1	0.812354312354313	target_B-ALL
ENSG00000091536	ENSG00000177565	ME	FALSE	MYO15A	Q9UKN7	TBL1XR1	Q9BZK7	6	7	6	7	-	2	0.0734265734265734	target_B-ALL
ENSG00000163092	ENSG00000177565	ME	FALSE	XIRP2	A4UGR9	TBL1XR1	Q9BZK7	6	7	6	7	-	2	0.462121212121212	target_B-ALL
ENSG00000177565	ENSG00000186472	ME	FALSE	TBL1XR1	Q9BZK7	PCLO	Q9Y6V0	7	6	6	7	-	2	0.944055944055944	target_B-ALL
ENSG00000091536	ENSG00000141027	ME	FALSE	MYO15A	Q9UKN7	NCOR1	O75376	6	6	6	6	-	2	0.0541125541125541	target_B-ALL
ENSG00000141027	ENSG00000163092	ME	FALSE	NCOR1	O75376	XIRP2	A4UGR9	6	6	6	6	-	2	0.0541125541125541	target_B-ALL
ENSG00000141027	ENSG00000186472	ME	FALSE	NCOR1	O75376	PCLO	Q9Y6V0	6	6	6	6	-	2	0.0930735930735931	target_B-ALL
ENSG00000111642	ENSG00000163092	ME	FALSE	CHD4	Q14839	XIRP2	A4UGR9	9	6	6	9	-	1	0.0609390609390609	target_B-ALL
ENSG00000111642	ENSG00000186472	ME	FALSE	CHD4	Q14839	PCLO	Q9Y6V0	9	6	6	9	-	1	0.585614385614386	target_B-ALL
ENSG00000113645	ENSG00000138448	ME	FALSE	WWC1	Q8IX03	ITGAV	P06756	5	5	5	5	-	1	0.746031746031746	target_B-ALL
ENSG00000109685	ENSG00000144406	ME	FALSE	WHSC1	O96028	UNC80	Q8N2C7	23	9	9	23	-	1	0.13452447163515	target_B-ALL
ENSG00000144406	ENSG00000171681	ME	FALSE	UNC80	Q8N2C7	ATF7IP	Q6VMQ6	9	5	5	9	-	1	0.152847152847153	target_B-ALL
ENSG00000104885	ENSG00000144406	ME	FALSE	DOT1L	Q8TEK3	UNC80	Q8N2C7	5	9	5	9	-	1	1	target_B-ALL
ENSG00000144406	ENSG00000181555	ME	FALSE	UNC80	Q8N2C7	SETD2	Q9BYW2	9	18	9	18	-	1	0.621366703471966	target_B-ALL
ENSG00000171681	ENSG00000198626	ME	FALSE	ATF7IP	Q6VMQ6	RYR2	Q92736	5	14	5	14	-	1	0.329205366357069	target_B-ALL
ENSG00000104885	ENSG00000198626	ME	FALSE	DOT1L	Q8TEK3	RYR2	Q92736	5	14	5	14	-	1	0.805383556931545	target_B-ALL
ENSG00000181555	ENSG00000198626	ME	FALSE	SETD2	Q9BYW2	RYR2	Q92736	18	14	14	18	-	1	0.903186170072859	target_B-ALL
ENSG00000109685	ENSG00000196218	ME	FALSE	WHSC1	O96028	RYR1	P21817	23	5	5	23	-	1	0.50991045991046	target_B-ALL
ENSG00000171681	ENSG00000196218	ME	FALSE	ATF7IP	Q6VMQ6	RYR1	P21817	5	5	5	5	-	1	0.142857142857143	target_B-ALL
ENSG00000104885	ENSG00000196218	ME	FALSE	DOT1L	Q8TEK3	RYR1	P21817	5	5	5	5	-	1	0.357142857142857	target_B-ALL
ENSG00000181555	ENSG00000196218	ME	FALSE	SETD2	Q9BYW2	RYR1	P21817	18	5	5	18	-	1	0.156735712799786	target_B-ALL
ENSG00000131018	ENSG00000179295	ME	FALSE	SYNE1	Q8NF91	PTPN11	Q06124	14	30	14	30	-	1	0.503445464496938	target_B-ALL
ENSG00000131018	ENSG00000141510	ME	FALSE	SYNE1	Q8NF91	TP53	P04637	14	22	14	22	-	1	0.28313731074585	target_B-ALL
ENSG00000096968	ENSG00000131018	ME	FALSE	JAK2	O60674	SYNE1	Q8NF91	34	14	14	34	-	1	0.835393789762345	target_B-ALL
ENSG00000131018	ENSG00000162434	ME	FALSE	SYNE1	Q8NF91	JAK1	P23458	14	9	9	14	-	1	0.721996108616111	target_B-ALL
ENSG00000141200	ENSG00000179295	ME	FALSE	KIF2B	Q8N4N8	PTPN11	Q06124	5	30	5	30	-	3	0.588774366051406	target_B-ALL
ENSG00000096968	ENSG00000141200	ME	FALSE	JAK2	O60674	KIF2B	Q8N4N8	34	5	5	34	-	3	0.798512219564851	target_B-ALL
ENSG00000138778	ENSG00000179295	ME	FALSE	CENPE	Q02224	PTPN11	Q06124	5	30	5	30	-	3	0.271140861036497	target_B-ALL
ENSG00000096968	ENSG00000138778	ME	FALSE	JAK2	O60674	CENPE	Q02224	34	5	5	34	-	3	0.631377473482737	target_B-ALL
ENSG00000077782	ENSG00000151914	ME	FALSE	FGFR1	P11362	DST	Q03001	9	13	9	13	-	2	0.780342567649069	target_B-ALL
ENSG00000138448	ENSG00000151914	ME	FALSE	ITGAV	P06756	DST	Q03001	5	13	5	13	-	2	0.29656862745098	target_B-ALL
ENSG00000096696	ENSG00000151150	ME	FALSE	DSP	P15924	ANK3	Q12955	5	5	5	5	-	2	0.801587301587301	target_B-ALL
ENSG00000151150	ENSG00000151914	ME	FALSE	ANK3	Q12955	DST	Q03001	5	13	5	13	-	2	0.318510737628384	target_B-ALL
ENSG00000141200	ENSG00000167548	ME	FALSE	KIF2B	Q8N4N8	KMT2D	O14686	5	10	5	10	-	3	0.534798534798535	target_B-ALL
ENSG00000141200	ENSG00000196367	ME	FALSE	KIF2B	Q8N4N8	TRRAP	Q9Y4A5	5	6	5	6	-	1	0.634199134199134	target_B-ALL
ENSG00000100393	ENSG00000141200	ME	FALSE	EP300	Q09472	KIF2B	Q8N4N8	7	5	5	7	-	5	1	target_B-ALL
ENSG00000138778	ENSG00000167548	ME	FALSE	CENPE	Q02224	KMT2D	O14686	5	10	5	10	-	3	0.837495837495837	target_B-ALL
ENSG00000138778	ENSG00000196367	ME	FALSE	CENPE	Q02224	TRRAP	Q9Y4A5	5	6	5	6	-	1	1	target_B-ALL
ENSG00000100393	ENSG00000138778	ME	FALSE	EP300	Q09472	CENPE	Q02224	7	5	5	7	-	5	0.441919191919192	target_B-ALL
ENSG00000130294	ENSG00000167548	ME	FALSE	KIF1A	Q12756	KMT2D	O14686	5	10	5	10	-	2	0.215784215784216	target_B-ALL
ENSG00000005339	ENSG00000130294	ME	FALSE	CREBBP	Q92793	KIF1A	Q12756	22	5	5	22	-	2	0.225603864734299	target_B-ALL
ENSG00000130294	ENSG00000196367	ME	FALSE	KIF1A	Q12756	TRRAP	Q9Y4A5	5	6	5	6	-	1	0.634199134199134	target_B-ALL
ENSG00000100393	ENSG00000130294	ME	FALSE	EP300	Q09472	KIF1A	Q12756	7	5	5	7	-	2	0.41540404040404	target_B-ALL
ENSG00000141200	ENSG00000147459	ME	FALSE	KIF2B	Q8N4N8	DOCK5	Q9H7D0	5	6	5	6	-	1	0.502164502164502	target_B-ALL
ENSG00000138778	ENSG00000147459	ME	FALSE	CENPE	Q02224	DOCK5	Q9H7D0	5	6	5	6	-	1	0.696969696969697	target_B-ALL
ENSG00000147459	ENSG00000167548	ME	FALSE	DOCK5	Q9H7D0	KMT2D	O14686	6	10	6	10	-	1	0.508991008991009	target_B-ALL
ENSG00000109685	ENSG00000147459	ME	FALSE	WHSC1	O96028	DOCK5	Q9H7D0	23	6	6	23	-	2	0.0589638331017642	target_B-ALL
ENSG00000147459	ENSG00000171681	ME	FALSE	DOCK5	Q9H7D0	ATF7IP	Q6VMQ6	6	5	5	6	-	1	0.619047619047619	target_B-ALL
ENSG00000104885	ENSG00000147459	ME	FALSE	DOT1L	Q8TEK3	DOCK5	Q9H7D0	5	6	5	6	-	1	0.225108225108225	target_B-ALL
ENSG00000055609	ENSG00000147459	ME	FALSE	KMT2C	Q8NEZ4	DOCK5	Q9H7D0	5	6	5	6	-	1	0.329004329004329	target_B-ALL
ENSG00000147459	ENSG00000181555	ME	FALSE	DOCK5	Q9H7D0	SETD2	Q9BYW2	6	18	6	18	-	1	0.85870308181521	target_B-ALL
ENSG00000147459	ENSG00000272333	ME	FALSE	DOCK5	Q9H7D0	KMT2B	Q9UMN6	6	20	6	20	-	1	0.0950831776918734	target_B-ALL
ENSG00000100393	ENSG00000186340	ME	FALSE	EP300	Q09472	THBS2	P35442	7	6	6	7	-	3	0.422494172494173	target_B-ALL
ENSG00000096968	ENSG00000113645	ME	FALSE	JAK2	O60674	WWC1	Q8IX03	34	5	5	34	-	1	0.404299035877983	target_B-ALL
ENSG00000113645	ENSG00000162434	ME	FALSE	WWC1	Q8IX03	JAK1	P23458	5	9	5	9	-	1	0.829170829170829	target_B-ALL
ENSG00000096968	ENSG00000185811	ME	FALSE	JAK2	O60674	IKZF1	Q13422	34	18	18	34	-	1	0.464043370894902	target_B-ALL
ENSG00000162434	ENSG00000185811	ME	FALSE	JAK1	P23458	IKZF1	Q13422	9	18	9	18	-	1	0.438613346988633	target_B-ALL
ENSG00000141200	ENSG00000162434	ME	FALSE	KIF2B	Q8N4N8	JAK1	P23458	5	9	5	9	-	2	0.823676323676324	target_B-ALL
ENSG00000110395	ENSG00000141200	ME	FALSE	CBL	P22681	KIF2B	Q8N4N8	6	5	5	6	-	2	0.24025974025974	target_B-ALL
ENSG00000138778	ENSG00000162434	ME	FALSE	CENPE	Q02224	JAK1	P23458	5	9	5	9	-	2	0.771228771228771	target_B-ALL
ENSG00000110395	ENSG00000138778	ME	FALSE	CBL	P22681	CENPE	Q02224	6	5	5	6	-	2	0.699134199134199	target_B-ALL
ENSG00000055609	ENSG00000141200	ME	FALSE	KMT2C	Q8NEZ4	KIF2B	Q8N4N8	5	5	5	5	-	2	0.0952380952380952	target_B-ALL
ENSG00000102974	ENSG00000141200	ME	FALSE	CTCF	P49711	KIF2B	Q8N4N8	7	5	5	7	-	2	0.503787878787879	target_B-ALL
ENSG00000055609	ENSG00000138778	ME	FALSE	KMT2C	Q8NEZ4	CENPE	Q02224	5	5	5	5	-	2	0.285714285714286	target_B-ALL
ENSG00000102974	ENSG00000138778	ME	FALSE	CTCF	P49711	CENPE	Q02224	7	5	5	7	-	2	0.366161616161616	target_B-ALL
ENSG00000111642	ENSG00000144406	ME	FALSE	CHD4	Q14839	UNC80	Q8N2C7	9	9	9	9	-	1	0.229452900041135	target_B-ALL
ENSG00000111642	ENSG00000198626	ME	FALSE	CHD4	Q14839	RYR2	Q92736	9	14	9	14	-	1	0.0639153685189491	target_B-ALL
ENSG00000111642	ENSG00000196218	ME	FALSE	CHD4	Q14839	RYR1	P21817	9	5	5	9	-	1	0.768731268731269	target_B-ALL
ENSG00000110395	ENSG00000167548	ME	FALSE	CBL	P22681	KMT2D	O14686	6	10	6	10	-	2	0.43956043956044	target_B-ALL
ENSG00000055609	ENSG00000110395	ME	FALSE	KMT2C	Q8NEZ4	CBL	P22681	5	6	5	6	-	2	0.354978354978355	target_B-ALL
ENSG00000155657	ENSG00000167548	ME	FALSE	TTN	Q8WZ42	KMT2D	O14686	36	10	10	36	-	1	0.264058544489887	target_B-ALL
ENSG00000005339	ENSG00000155657	ME	FALSE	CREBBP	Q92793	TTN	Q8WZ42	22	36	22	36	-	1	0.157549790762784	target_B-ALL
ENSG00000155657	ENSG00000196367	ME	FALSE	TTN	Q8WZ42	TRRAP	Q9Y4A5	36	6	6	36	-	1	0.497855612104649	target_B-ALL
ENSG00000100393	ENSG00000155657	ME	FALSE	EP300	Q09472	TTN	Q8WZ42	7	36	7	36	-	1	0.166877543941162	target_B-ALL
ENSG00000167548	ENSG00000169851	ME	FALSE	KMT2D	O14686	PCDH7	O60245	10	6	6	10	-	1	0.0585664335664336	target_B-ALL
ENSG00000005339	ENSG00000169851	ME	FALSE	CREBBP	Q92793	PCDH7	O60245	22	6	6	22	-	1	0.0567712480755959	target_B-ALL
ENSG00000169851	ENSG00000196367	ME	FALSE	PCDH7	O60245	TRRAP	Q9Y4A5	6	6	6	6	-	1	0.29004329004329	target_B-ALL
ENSG00000100393	ENSG00000169851	ME	FALSE	EP300	Q09472	PCDH7	O60245	7	6	6	7	-	1	0.166083916083916	target_B-ALL
ENSG00000096696	ENSG00000141200	ME	FALSE	DSP	P15924	KIF2B	Q8N4N8	5	5	5	5	-	1	0.619047619047619	target_B-ALL
ENSG00000096696	ENSG00000138778	ME	FALSE	DSP	P15924	CENPE	Q02224	5	5	5	5	-	1	0.166666666666667	target_B-ALL
ENSG00000141200	ENSG00000151914	ME	FALSE	KIF2B	Q8N4N8	DST	Q03001	5	13	5	13	-	1	0.515289449112978	target_B-ALL
ENSG00000138778	ENSG00000151914	ME	FALSE	CENPE	Q02224	DST	Q03001	5	13	5	13	-	1	0.907329598506068	target_B-ALL
ENSG00000167548	ENSG00000213281	ME	FALSE	KMT2D	O14686	NRAS	P01111	10	104	10	104	-	1	0.260857218271022	target_B-ALL
ENSG00000196367	ENSG00000213281	ME	FALSE	TRRAP	Q9Y4A5	NRAS	P01111	6	104	6	104	-	1	0.436339844658727	target_B-ALL
ENSG00000133703	ENSG00000196367	ME	FALSE	KRAS	P01116	TRRAP	Q9Y4A5	96	6	6	96	-	1	0.404560655719155	target_B-ALL
ENSG00000077782	ENSG00000196367	ME	FALSE	FGFR1	P11362	TRRAP	Q9Y4A5	9	6	6	9	-	1	0.584615384615384	target_B-ALL
ENSG00000113645	ENSG00000141200	ME	FALSE	WWC1	Q8IX03	KIF2B	Q8N4N8	5	5	5	5	-	1	0.444444444444444	target_B-ALL
ENSG00000113645	ENSG00000138778	ME	FALSE	WWC1	Q8IX03	CENPE	Q02224	5	5	5	5	-	1	0.896825396825397	target_B-ALL
ENSG00000141200	ENSG00000185811	ME	FALSE	KIF2B	Q8N4N8	IKZF1	Q13422	5	18	5	18	-	1	0.871734672650004	target_B-ALL
ENSG00000138778	ENSG00000185811	ME	FALSE	CENPE	Q02224	IKZF1	Q13422	5	18	5	18	-	1	0.475497043002764	target_B-ALL
ENSG00000152822	ENSG00000162434	ME	FALSE	GRM1	Q13255	JAK1	P23458	5	9	5	9	-	1	0.456043956043956	target_B-ALL
ENSG00000141510	ENSG00000144406	ME	FALSE	TP53	P04637	UNC80	Q8N2C7	22	9	9	22	-	2	0.08633107763736	target_B-ALL
ENSG00000141510	ENSG00000196218	ME	FALSE	TP53	P04637	RYR1	P21817	22	5	5	22	-	2	0.772166480862133	target_B-ALL
ENSG00000096968	ENSG00000144406	ME	FALSE	JAK2	O60674	UNC80	Q8N2C7	34	9	9	34	-	1	0.642361098186993	target_B-ALL
ENSG00000096968	ENSG00000198626	ME	FALSE	JAK2	O60674	RYR2	Q92736	34	14	14	34	-	1	0.187094962261436	target_B-ALL
ENSG00000096968	ENSG00000196218	ME	FALSE	JAK2	O60674	RYR1	P21817	34	5	5	34	-	1	0.243274506432401	target_B-ALL
ENSG00000144406	ENSG00000162434	ME	FALSE	UNC80	Q8N2C7	JAK1	P23458	9	9	9	9	-	1	0.882805429864253	target_B-ALL
ENSG00000162434	ENSG00000198626	ME	FALSE	JAK1	P23458	RYR2	Q92736	9	14	9	14	-	1	0.699191130581628	target_B-ALL
ENSG00000162434	ENSG00000196218	ME	FALSE	JAK1	P23458	RYR1	P21817	9	5	5	9	-	1	0.225274725274725	target_B-ALL
ENSG00000096968	ENSG00000196367	ME	FALSE	JAK2	O60674	TRRAP	Q9Y4A5	34	6	6	34	-	2	0.747060218112851	target_B-ALL
ENSG00000162434	ENSG00000196367	ME	FALSE	JAK1	P23458	TRRAP	Q9Y4A5	9	6	6	9	-	2	0.886513486513486	target_B-ALL
ENSG00000055609	ENSG00000130294	ME	FALSE	KMT2C	Q8NEZ4	KIF1A	Q12756	5	5	5	5	-	1	0.650793650793651	target_B-ALL
ENSG00000102974	ENSG00000130294	ME	FALSE	CTCF	P49711	KIF1A	Q12756	7	5	5	7	-	1	0.111111111111111	target_B-ALL
ENSG00000130294	ENSG00000141027	ME	FALSE	KIF1A	Q12756	NCOR1	O75376	5	6	5	6	-	1	0.0779220779220779	target_B-ALL
ENSG00000122025	ENSG00000177565	ME	FALSE	FLT3	P36888	TBL1XR1	Q9BZK7	40	7	7	40	-	1	0.889474792133672	target_B-ALL
ENSG00000122025	ENSG00000141027	ME	FALSE	FLT3	P36888	NCOR1	O75376	40	6	6	40	-	1	0.098141749082586	target_B-ALL
ENSG00000141510	ENSG00000168685	ME	FALSE	TP53	P04637	IL7R	P16871	22	5	5	22	-	1	0.638709277839713	target_B-ALL
ENSG00000091536	ENSG00000149311	ME	FALSE	MYO15A	Q9UKN7	ATM	Q13315	6	5	5	6	-	1	0.274891774891775	target_B-ALL
ENSG00000149311	ENSG00000163092	ME	FALSE	ATM	Q13315	XIRP2	A4UGR9	5	6	5	6	-	1	1	target_B-ALL
ENSG00000179295	ENSG00000196367	ME	FALSE	PTPN11	Q06124	TRRAP	Q9Y4A5	30	6	6	30	-	1	0.218719965992262	target_B-ALL
ENSG00000110395	ENSG00000196367	ME	FALSE	CBL	P22681	TRRAP	Q9Y4A5	6	6	6	6	-	1	0.783549783549783	target_B-ALL
ENSG00000096968	ENSG00000196092	ME	FALSE	JAK2	O60674	PAX5	Q02548	34	33	33	34	-	1	0.63264431578522	target_B-ALL
ENSG00000141510	ENSG00000169554	ME	FALSE	TP53	P04637	ZEB2	O60315	22	10	10	22	-	1	0.105290143389844	target_B-ALL
ENSG00000141837	ENSG00000158715	CO	FALSE	CACNA1A	O00555	SLC45A3	Q96JT2	3	4	3	4	-	1	0.228571428571429	target_NBL
ENSG00000109670	ENSG00000145675	ME	FALSE	FBXW7	Q969H0	PIK3R1	P27986	62	15	15	62	-	4	0.821577688121199	target_T-ALL
ENSG00000079805	ENSG00000138795	ME	FALSE	DNM2	P50570	LEF1	Q9UJU2	29	10	10	29	-	4	0.186323088999609	target_T-ALL
ENSG00000138795	ENSG00000168685	ME	FALSE	LEF1	Q9UJU2	IL7R	P16871	10	18	10	18	-	2	0.219404546635668	target_T-ALL
ENSG00000159216	ENSG00000162434	CO	FALSE	RUNX1	Q01196	JAK1	P23458	10	8	8	10	-	2	0.116207322089675	target_T-ALL

### Sheet: column names
Column name	Explanation
ct	Cancer type and cohort
gene1	Gene 1 (Ensembl ID)
gene2	Gene 2 (Ensembl ID)
come	Co-occurring or mutually exclusive
in.same.pathway	Genes appearing in the same pathway in database
gene1.symbol	Gene 1 symbol
uniprot.id1	Gene 1 protein ID (uniprot ID)
gene2.symbol	Gene 2 symbol
uniprot.id2	Gene 2 protein ID (uniprot ID)
gene1.mf	Gene 1 mutation frequency in cohort
gene2.mf	Gene 2 mutation frequency in cohort
min.mf	Minimum mutation frequency within pair; min(gene1.mf, gene2.mf)
max.mf	Maximum mutation frequency within pair; max(gene1.mf, gene2.mf)
in.Daub.2021	Gene pair reported previously in Daub et al. 2021
times.found.in.map	Number of times the gene pair is found between different significant pathway pairs
WMW.pval	P-value Wilcoxon-Mann-Whitney test (testing mutation load differences)
