## Supplementary Table 1 for "A pathway-informed mutual exclusivity framework to detect genetic interactions in pediatric cancer"

### Sheet: Table 1
study	ct	nr.tumors	nr.unique.genes	nr.pathways	nr.tested.tumors.in.pathways	nr.pathway.pairs	nr.gene.pairs.raw	nr.gene.in.diff.pathways	nr.gene.pairs.WMW	nr.gene.pairs.pgmf	nr.gene.pairs.filt.BALL
TARGET	AML	207	1210	350	202	39	3266	2879	2878	2	2
TARGET	B-ALL	679	4705	391	668	333	129698	121592	121201	290	26
TARGET	NBL	277	3528	392	260	6	420	401	401	1	1
TARGET	OS	88	1826	365	87	9	362	349	349	0	0
TARGET	T-ALL	266	2542	383	265	60	10665	9845	9822	4	4
TARGET	WT	115	907	331	111	0	0	0	0	0	0
DKFZ	ACC	8	174	216	8	0	0	0	0	0	0
DKFZ	AML	29	157	152	25	3	67	49	49	0	0
DKFZ	ATRT	17	238	191	16	0	0	0	0	0	0
DKFZ	B-ALL-HYPO	18	240	223	18	2	35	33	33	0	0
DKFZ	B-ALLother	40	240	248	38	4	128	104	104	0	0
DKFZ	BL	15	360	262	15	0	0	0	0	0	0
DKFZ	EPD-IT	46	301	240	42	0	0	0	0	0	0
DKFZ	EPD-ST	9	59	82	8	0	0	0	0	0	0
DKFZ	ETMR	11	158	174	11	0	0	0	0	0	0
DKFZ	EWS	14	117	155	12	0	0	0	0	0	0
DKFZ	HB	11	145	127	11	0	0	0	0	0	0
DKFZ	HGG-K27M	55	862	321	55	1	48	48	48	0	0
DKFZ	HGG-other	49	998	343	46	5	232	223	223	0	0
DKFZ	MB-Group3	58	916	329	57	1	36	35	35	0	0
DKFZ	MB-Group4	97	1248	351	95	1	42	42	42	0	0
DKFZ	MB-SHH	40	681	291	40	3	88	86	86	2	2
DKFZ	MB-WNT	21	440	318	21	0	0	0	0	0	0
DKFZ	NB	56	670	295	53	0	0	0	0	0	0
DKFZ	OS	35	693	303	34	0	0	0	0	0	0
DKFZ	PA	96	262	214	82	3	141	132	132	0	0
DKFZ	RB	34	105	102	33	15	18	18	18	0	0
DKFZ	RMS	17	326	260	17	0	0	0	0	0	0
DKFZ	T-ALL	9	97	126	8	0	0	0	0	0	0
DKFZ	WT	44	277	247	40	3	96	78	78	2	2

### Sheet: column names
Column name	Explanation
study	Cohort used: TARGET or DKFZ
ct	Cancer type
nr.tumors	Number of tumors per cancer type
nr.unique.genes	Number of unique mutated genes per cancer type
nr.pathways	Number of mutated pathway per cancer type
nr.tested.tumors.in.pathways	Number of tested tumors based on their mutated pathways
nr.pathway.pairs	Number of significant pathway pairs found with Rediscover
nr.gene.pairs.raw	Number of found gene pairs with no filter
nr.gene.in.diff.pathways	Number of genes pairs in different pathways only (step filtering out gene pairs occurring in the same pathway)
nr.gene.pairs.WMW	Number of gene pairs that pass the mutation load differences test Wilcoxon-Mann-Whitney
nr.gene.pairs.pgmf	Number of gene pairs that pass the pathway-gene mutation frequency threshold
nr.gene.pairs.filt.BALL	Number of gene pairs after prioritizing B-ALL gene pairs
